# The Overlap Area as a Novel Measure of Effect Size in Neuroscience Research

**DOI:** 10.64898/2025.12.13.694093

**Authors:** Ying Wu, Hanan Woods, Kunhao Yuan, Digin Dominic, Zhen Qiu, Seth G.N. Grant

## Abstract

In experimental biomedical research, a common concern is whether a manipulation produces a biologically meaningful effect. Another concern is whether effect sizes are reliable, statistically significant, and generalizable. Traditional effect size measures, such as Cohen’s *d*, quantify mean differences but ignore variance heterogeneity between groups. This can result in biased effect size estimates and a lack of thresholds for statistical significance testing. Motivated by this, we introduce a novel effect size measure, termed overlap area (OA), which quantifies the difference between the population distributions of the experimental and control groups. A robust Bayesian method estimated OA, and random resampling determined OA thresholds for statistical significance in single and replicated experiments. Simulations confirmed the approach’s sensitivity and robustness. Applied to a real-world dataset, OA revealed that environmental enrichment affects the mouse brain synaptome. Moreover, we developed an open-source toolbox supporting OA as a powerful new measurement for conducting robust, reliable, and reproducible analyses of manipulation effects in neuroscience and related fields.

---

Effect size is a crucial statistical measure that enables researchers to quantify the magnitude of the effect of experimental manipulations. It is widely used and cited in psychology, neuroscience, and statistics. Since J. Cohen’s publications in 1988^1^ and 1992^2^, which have been cited over 20,000 times in psychology and statistics, effect size has been established as a fundamental component of experimental analysis. In neuroscience, Hentschke and Stüttgen (2011)^3^ introduced methods for computing effect sizes for neural data and, in psychology, Lakens (2013)^4^ provided a practical primer for calculating and reporting effect sizes in *t*-tests and analysis of variance. Effect size estimation has gained traction in neuroimaging and psychiatry, with studies by Reddan et al. (2017)^5^ and Szucs and Ioannidis (2017)^6^, who empirically assessed published effect sizes and statistical power in recent cognitive neuroscience and psychology literature. The study of effect size continues to evolve, with advances in software implementation^7^, methodological refinement^8^, and applied research^9,10^.

In most experimental research, scientists need not only to choose suitable effect size measures to assess whether a manipulation results in a biologically significant effect, but also to test the statistical significance of these effects in a single experiment. Additionally, establishing a clear significance testing threshold for replicated experiments is crucial to improving the reliability and reproducibility of research findings^11^. Two primary approaches have been proposed for assessing effect size in a single experiment. (1) Estimation, which focuses on calculating effect size measures such as Cohen’s *d* ^1,12,13^. This approach allows for the quantification of mean differences with groups. (2) Hypothesis testing, which evaluates the significance of an effect using methods such as the *t* -test ^14^ or the Bayes factor ^15^. However, Cohen’s *d* and *t*-test can be affected by small or unbalanced sample sizes, particularly when equal variances are assumed for the experimental and control groups. This can lead to biased estimates of effect size and obscure the true effect. Bayes factor hypothesis testing can be used in neuroscience only to quantify evidence of absence. These approaches measure mean differences, but they often overlook variance heterogeneity, lack intuitive interpretability of effect sizes, and provide limited guidance for establishing significance thresholds in replication studies.

To overcome these limitations, we introduce a novel measure termed overlap area (OA), along with a framework for its Bayesian estimation and hypothesis testing. First, we explain the issues related to existing methods, using Cohen’s *d* as an example. Next, using a series of simulation studies, we demonstrate how our proposed approach addresses effect size estimation and significance testing for both single and replicated experiments. The simulation results show that our method is robust and interpretable, overcoming limitations of traditional effect size measures. Finally, we applied this method to a real-world synaptic markers dataset, which successfully demonstrated that environmental manipulations induce effects across different brain regions. The developed toolbox, along with its functional description, further enhances the applicability of OA in neuroscience and related scientific disciplines.
