## Supplementary material for "The Overlap Area as a Novel Measure of Effect Size in Neuroscience Research": Group1 data

### Sheet: Sheet1
4.43021
7.59395
5.08625
3.75667
4.27021
8.59746
8.8787
10.2664
8.9991
8.54826
3.42163
4.06978
11.7219
1.94047
3.53951
4.48266
2.33662
9.78169
3.12503
10.8958
8.2101
5.75938
6.60524
5.86566
6.76937
9.60142
4.76417
5.13522
8.54308
3.13974
5.31682
7.41373
7.23105
7.25215
3.54695
1.09398
6.45995
2.69095
2.70027
3.8498
7.99882
7.3175
6.48371
3.7723
5.81976
4.28839
7.53613
4.2447
5.44485
5.49156
5.99801
2.36332
8.06773
17.9993
10.0324
7.54497
9.32063
10.8935
3.00174
4.37316
7.15692
3.17092
7.66645
4.37883
5.86354
13.2866
7.46972
8.84326
11.0612
10.1411
9.44725
4.52191
8.65346
8.67372
5.57962
6.03147
8.11966
0.571792
5.24452
9.81534
1.01018
5.2105
10.4022
6.75457
6.22401
11.4806
8.95472
7.75642
5.86688
4.11741
8.45497
8.00661
6.71451
4.60429
6.28788
8.26927
3.80435
7.92598
4.83936
4.02301
