## Supplementary material for "The Overlap Area as a Novel Measure of Effect Size in Neuroscience Research": Group2 data

### Sheet: Sheet1
1.6259
16.1779
26.1699
19.6167
10.5776
11.0914
6.78276
6.79742
7.37708
1.21113
29.8382
12.4398
32.5396
6.65773
5.79206
9.47844
15.0027
10.5654
19.4078
4.70431
8.97974
10.6539
13.5856
21.4467
21.3352
20.9471
15.3317
17.8299
23.3591
3.29878
23.568
13.3367
19.7899
21.367
39.8268
16.7799
8.92127
10.8512
5.58302
10.3417
5.97185
14.0342
2.56269
19.6361
4.57983
7.88342
11.744
12.1578
9.88204
13.0182
7.17908
28.1733
21.6429
11.4204
8.67274
24.6018
28.3754
2.62115
13.4615
7.33316
25.1376
8.5301
6.13856
17.3271
12.4997
29.1105
2.80381
20.5858
7.93788
11.1348
11.7797
15.7147
23.1563
13.9246
8.9408
13.1816
11.8213
17.4906
9.6411
45.5904
13.9148
22.7727
2.917
8.69655
11.2446
11.3451
14.7509
29.8817
14.0716
18.6417
53.2088
12.4433
12.4494
2.87239
29.1514
25.4602
18.9393
34.3534
6.9594
31.0252
